# A comprehensive pharmacological survey across heterogeneous patient-derived GBM stem cell models

**DOI:** 10.1101/2024.11.27.625719

**Authors:** Richard J.R. Elliott, Peter W.K. Nagle, Muhammad Furqan, John C. Dawson, Vanessa Smer-Barreto, Diego A. Oyarzún, Aoife McCarthy, Alison F. Munro, Camilla Drake, Gillian M. Morrison, Steven M. Pollard, Michael Marand, Daniel Ebner, Val Brunton, Margaret C. Frame, Neil O. Carragher

**Affiliations:** Cancer Research UK Scotland Centre (Edinburgh), Institute of Genetics and Cancer, University of Edinburgh, Western General Hospital, Edinburgh, UK; School of Informatics, University of Edinburgh, 10 Crichton St, Edinburgh, EH8 9AB, UK; School of Biological Sciences, University of Edinburgh, Max Born Crescent, Edinburgh, EH9 3BF, UK; Institute of Regeneration and Repair, Cancer Research UK Scotland Centre, University of Edinburgh, EH16 4UU, U.K.; Nuffield Dept. Of Medicine, University of Oxford, Old Road Campus, Oxford OX3 7BN, U.K.

## Abstract

Despite substantial drug discovery investments, the lack of any significant therapeutic advancement in the treatment of glioblastoma (GBM) over the past two decades calls for more innovation in the identification of effective treatments. The inter-and intra-patient heterogeneity of GBM presents significant obstacles to effective clinical progression of novel treatments by contributing to tumour plasticity and rapid drug resistance that confounds contemporary target directed drug discovery strategies. Phenotypic drug screening is ideally suited to heterogeneous diseases, where targeting specific oncogenic drivers have been broadly ineffective. Our hypothesis is that a modern phenotypic led approach using disease relevant patient-derived GBM stem cell systems will be the most productive approach to identifying new therapeutic targets, drug classes and future drug combinations that target the heterogeneity of GBM. In this study we incorporate a panel of patient-derived GBM stem cell lines into an automated and unbiased ‘Cell Painting’ assay to quantify multiple GBM stem cell phenotypes. By screening several compound libraries at multiple concentrations across a panel of patient-derived GBM stem cells we provide the first comprehensive survey of distinct pharmacological classes and known druggable targets, including all clinically approved drug classes and oncology drug candidates upon multiple GBM stem cell phenotypes linked to cell proliferation, survival and differentiation. Our data set representing, 3866 compounds, 2.2million images and 64000 datapoints is the largest phenotypic screen carried out to date on a panel of patient-derived GBM stem cell models that we are aware of. We seek to identify agents and target classes which engender potent activity across heterogenous GBM genotypes and phenotypes, in this study we further characterize two validated target classes, histone deacetylase inhibitors and cyclin dependent kinases that exert broad and potent effects on the phenotypic and transcriptomic profiles of GBM stem cells. Here we present all validated hit compounds and their target assignments for the GBM community to explore.
