## Supplementary TableS4 for "A comprehensive pharmacological survey across heterogeneous patient-derived GBM stem cell models"

### Sheet: Sheet1
Compound Supplier and catalogue number (listed in alphabetical order (by Compound name)
Compound #	Supplier	Catalogue number	Compound name
1	APEX BIO	N1659	1-Deoxynojirimycin
2	TimTec, LLC	ST110757	2-methoxyestradiol
3	TimTec, LLC	ST055646	3-Aminopropylphosphonic acid
4	TimTec, LLC	ST110922	3-Tropanyl-indole-3-carboxylate hydrochloride
5	Selleck Chemicals	S7555	4SC-202
6	TimTec, LLC	ST056940	5-azacytidine
7	TimTec, LLC	ST110985	7-Cyclopentyl-5-(4-phenoxy)phenyl-7H-pyrrolo[2,3-d]pyrimidin-4-ylamine
8	Selleck Chemicals	S1090	Abexinostat (PCI-24781)
9	ChemBridge Corporation	5660386	AC-93253 iodide
10	TargetMol	TQ0197	Acenocoumarol
11	Selleck Chemicals	S8648	ACY-738
12	TimTec, LLC	ST012016	Albendazole
13	Cayman Europe	23901	Alclometasone dipropionate
14	TargetMol	T14177	Alexidine dihydrochloride
15	MedChem express	HY-10971	Alisertib [MLN8237]
16	Angene (China)	AG003NVY	Amorolfine hydrochloride
17	BLD PHARMATECH LTD.	BD114243	Ampiroxicam
18	TargetMol	T5820	Amsacrine
19	BIONET - Key Organics Ltd. (4 weeks)	LS-13631	Ancitabine hydrochloride
20	Adooq Bioscience	A16253	Anlotinib
21	TimTec, LLC	ST057184	Antimycin A
22	Angene (China)	AG0034H4	Aprepitant
23	Selleck Chemicals	S2244	AR-42
24	BLD PHARMATECH LTD.	BD14167	Arbutin
25	BLD PHARMATECH LTD.	BD114645	Argatroban
26	TimTec, LLC	ST110847	Auranofin
27	TargetMol	T6767	Aurora-A Inhibitor I
28	BLD Pharmatech GmbH	BD51410	Avobenzone
29	Apexbio Technology LLC	A1907	Azacytidine-5
30	TimTec, LLC	ST025228	Azaguanine-8
31	APEX BIO	C5049	AZD3965
32	MedChem express	HY-112088	AZD4573
33	APEX BIO	A8326	AZD5438
34	SelleckChem	S7362	AZD5582
35	MedChemExpress Europe	HY-B1149A	Bacampicillin hydrochloride
36	APEX BIO	A8627	bafilomycin A1
37	TimTec, LLC	ST110828	Bay 11-7082
38	MedChem express	HY-100017	BAY-876
39	Selleck Chemicals	S1085	Belinostat (PXD101)
40	BLD Pharmatech GmbH	BD115394	Benzamide
41	BLD PHARMATECH LTD.	BD01382630	Benzethonium chloride
42	TimTec, LLC	ST059060	Benzoxiquine
43	BLD PHARMATECH LTD.	BD146920	Benzylpenicillin sodium
44	BLD Pharmatech GmbH	BD5346	Betahistine mesylate
45	Selleck Chemicals	S7689	BG45
46	TimTec, LLC	ST110766	BIO [6-BROMOINDIRUBIN-3'-OXIME]
47	ENZO Life Sciences	BML-GR361-0001	BML-281
48	Angene (China)	AG0026XG	Bortezomib
49	Stratech	S1014-SEL	Bosutinib
50	Selleck Chemicals	S7726	BRD73954
51	TimTec, LLC	ST110898	Brequinar sodium salt hydrate
52	TargetMol	T5842	Bromocryptine mesylate
53	BLD PHARMATECH LTD.	BD305770	Buflomedil hydrochloride
54	TargetMol	T2543	Cabazitaxel
55	TimTec, LLC	ST110858	Calcimycin
56	Cayman Europe	19073	Cantharidic Acid
57	TimTec, LLC	ST057771	Cantharidin
58	TargetMol	T1795	Carfilzomib
59	TargetMol	T1307	Carmofur
60	Selleck Chemicals	S7596	CAY10603
61	TimTec, LLC	ST110932	CCT137690
62	MedChem express	HY-101026	CCT251236
63	TargetMol	T5022	Ceforanide
64	TargetMol	T2217	Cephalomannine
65	APEX BIO	A4502	Chaetocin
66	BLD Pharmatech GmbH	BD120679	Chlorhexidine
67	Angene (China)	AG003OUK	Chloropyramine hydrochloride
68	AK Scientific	O945	Ciclesonide
69	TargetMol	T3144	CID 11210285 hydrochloride
70	BLD PHARMATECH LTD.	BD22445	Cilostazol
71	TimTec, LLC	ST110876	Ciprofibrate
72	BLD PHARMATECH LTD.	BD121728	Cisapride
73	Selleck Chemicals	S8464	Citarinostat (ACY-241)
74	Angene (China)	AG000KCJ	Clofarabine
75	MedChemExpress Europe	HY-33350	Clofilium tosylate
76	Angene (China)	AG00393K	Clotrimazole
77	TargetMol	T0320	Colchicine
78	Stratech	S2802-SEL	Copanlisib
79	MedChem express	HY-136453	CR-1-31-B
80	Angene (China)	AG0036BC	Crizotinib
81	Selleck Chemicals	S1194	CUDC-101
82	Selleck Chemicals	S2759	CUDC-907 (Fimepinostat)
83	Selleck Chemicals	S1848	Curcumin
84	BLD PHARMATECH LTD.	BD6959	Cyclocytidine hydrochloride
85	TimTec, LLC	ST057527	Cycloheximide
86	Apexbio Technology LLC	B5682	CYM50358
87	TimTec, LLC	ST110851	Cytarabine
88	Selleck Chemicals	S1095	Dacinostat (LAQ824)
89	APEX BIO	A8631	Daporinad
90	Stratech	A3351-APE	Dasatinib
91	Angene (China)	AG0037I5	Daunorubicin hydrochloride
92	TimTec, LLC	ST056392	Digoxigenin
93	TimTec, LLC	ST069334	Digoxin
94	Stratech	163876-USB	Dinaciclib
95	TargetMol	T7191	Diphenyleneiodonium chloride
96	Selleck Chemicals	S1703	Divalproex Sodium
97	Angene (China)	AG0039I1	Docetaxel
98	TargetMol	T1020	Doxorubicin hydrochloride
99	Selleck Chemicals	S1422	Droxinostat
100	Stratech	S7028-SEL	Duvelisib
101	TimTec, LLC	ST110606	Ebselen
102	APEX BIO	BA9011	eCF506
103	Angene (China)	AG00I4ND	Econazole nitrate
104	TimTec, LLC	ST110965	Ellipticine
105	Vitas-M Laboratory, Ltd.	STL565152	Emetine dihydrochloride hydrate
106	TimTec, LLC	ST044514	Enoxacin
107	Selleck Chemicals	S1053	Entinostat (MS-275)
108	BLD PHARMATECH LTD.	BD33259	Etoposide
109	TimTec, LLC	ST011977	Fenbendazole
110	TargetMol	T0327	Fendiline hydrochloride
111	Angene (China)	AG003QLJ	Flubendazol
112	TargetMol	T0068	Fluphenazine dihydrochloride
113	BLD PHARMATECH LTD.	BD1030	Folic acid
114	APEX BIO	A2974	Foretinib [GSK1363089]
115	TimTec, LLC	HTS31123	Fosbretabulin Disodium
116	Cayman Europe	19121	Furamidine dihydrochloride
117	SelleckChem	S2179	Gandotinib
118	APEX BIO	A4385	Ganetespib
119	BLD PHARMATECH LTD.	BD566264	Gatifloxacin
120	APEX BIO	B1135	GDC-0623
121	Angene (China)	AG003QQQ	Gemcitabine HCl
122	Selleck Chemicals	S2170	Givinostat (ITF2357)
123	APEX BIO	A4127	GSK1070916
124	TargetMol	T2120	GSK1210151A
125	TargetMol	T3079	GSK1838705A
126	MedChem express	HY-12325	GSK2194069
127	SelleckChem	S7687	GSK269962
128	TargetMol	T2622	GSK650394
129	BLD PHARMATECH LTD.	BD1901	Hesperidin
130	AK Scientific	J10539	Hexachlorophene
131	TargetMol	T3380	Homoharringtonine
132	Selleck Chemicals	S7278	HPOB
133	Vitas-M Laboratory, Ltd.	STL565783	Hydroxy Camptothecine
134	TargetMol	T6010	Idarubicin
135	Stratech	S2226-SEL	Idelalisib
136	BLD Pharmatech GmbH	BD21350	Idoxuridine
137	Angene (China)	AG008Y49	IKK-16 dihydrochloride
138	BLD PHARMATECH LTD.	BD01138558	Iobenguane sulfate
139	Angene (China)	AG003R17	Irinotecan
140	TimTec, LLC	ST077771	Isoproterenol hydrochloride
141	Angene (China)	AG003R60	Itraconazole
142	Selleck Chemicals	S8323	ITSA-1 (ITSA1)
143	TargetMol	T6864	Ixabepilone
144	TargetMol	T2122	Ixazomib
145	MedChem express	HY-19369	L-685,458
146	TargetMol	T1670	Lanatoside C
147	Cayman Europe	21014	Levocabastine hydrochloride
148	Angene (China)	AG005FH1	Lincomycin hydrochloride
149	Selleck Chemicals	S7569	LMK-235
150	TargetMol	T3061	Lorlatinib
151	APEX BIO	A4019	LY-411575
152	TargetMol	T7974	Lynestrenol
153	Selleck Chemicals	S2779	M-344
154	AK Scientific	J10929	Maprotiline hydrochloride
155	Selleck Chemicals	S1484	MC1568
156	TimTec, LLC	ST011967	Mebendazole
157	Apexbio Technology LLC	A3593	Mefloquine hydrochloride
158	TimTec, LLC	ST086505	Mercaptopurine
159	BLD PHARMATECH LTD.	BD137491	Meropenem
160	TargetMol	T0277	Metaproterenol sulfate, orciprenaline sulfate
161	BLD PHARMATECH LTD.	BD01394173	Methyl benzethonium chloride
162	Cayman Europe	24298	MG 624
163	TargetMol	T0344L	Miconazole
164	TargetMol	T1529	Miglitol
165	Angene (China)	AG003S4U	Mitoxantrone
166	TargetMol	T0118	Mizolastine
167	APEX BIO	C3647	ML211
168	TargetMol	T3535	ML240
169	AK Scientific	X7548	MLN9708
170	Selleck Chemicals	S1122	Mocetinostat (MGCD0103)
171	MedChem express	HY-10961	Momelotinib
172	Angene (China)	AG003KTR	Monobenzone
173	TimTec, LLC	ST110758	Moxonidine
174	Vitas-M Laboratory, Ltd.	STK370994	Nemadipine-A
175	Selleck Chemicals	S7473	Nexturastat A
176	Angene (China)	AG0035E0	Niclosamide
177	BLD PHARMATECH LTD.	BD234046	Niraparib
178	Stratech	E4869-SEL	Niraparib
179	BLD PHARMATECH LTD.	BD54662	Nisoldipine
180	TargetMol	T5S0761	Nitidine chloride
181	APEX BIO	B3693	NMS-E973
182	TimTec, LLC	ST078193	Nocodazole
183	Tocris Bioscience	2521-10mg	NSC-3852
184	SelleckChem	S8981	NVP-2
185	MedChem express	HY-145927	NXP-800 [CCT361814]
186	Stratech	S1060-SEL	Olaparib
187	TargetMol	T6918	Olmutinib
188	BLD Pharmatech GmbH	BD41979	Omeprazole
189	Angene (China)	AG009C4D	Osimertinib mesylate
190	APEX BIO	A9501	OTS514
191	Sigma	O3139-1MG	Oxamflatin
192	TimTec, LLC	ST073363	Oxethazaine
193	TimTec, LLC	ST107022	Oxyphenbutazone
194	APEX BIO	A4393	Paclitaxel
195	MedChem express	HY-16379	Pacritinib
196	Stratech	S4482-SEL	Palbociclib
197	Selleck Chemicals	S1030	Panobinostat (LBH589)
198	Selleck Chemicals	S2012	PCI-34051
199	TargetMol	T2041	PD153035 hydrochloride
200	Cayman Europe	25989	PD-407824
201	BLD PHARMATECH LTD.	BD146902	Pemirolast potassium
202	TargetMol	T3695	Pepstatin A
203	TimTec, LLC	ST079662	Perphenazine
204	SelleckChem	S7094	PF-03758309
205	SelleckChem	S8494	PF-06726304
206	Selleck Chemicals LLC	S6418	PF-429242 dihydrochloride
207	Cayman Europe	27601	Phensuximide
208	TargetMol	TQ0198	Phorbol 12-myristate 13-acetate
209	Stratech	S1065-SEL	Pictilisib (GDC-0941)
210	BLD Pharmatech GmbH	BD148018	Pidotimod
211	BIONET - Key Organics Ltd.	AS-35104	Pinaverium bromide
212	TimTec, LLC	ST079382	Piperlongumine
213	BLD PHARMATECH LTD.	BD148270	Pipobroman
214	BLD PHARMATECH LTD.	BD148292	Pirarubicin
215	TargetMol	T2599	Pirenperone
216	TargetMol	T2394	Pixantrone dimaleate
217	TimTec, LLC	ST066914	Podophyllotoxin
218	APEX BIO	BA2778	POM-HEX
219	AK Scientific	X4747	Ponatinib
220	Selleck Chemicals	S1515	Pracinostat (SB939)
221	TimTec, LLC	ST057530	Prazosin hydrochloride
222	TimTec, LLC	ST024757	Propranolol hydrochloride
223	Angene (China)	AG0033GW	Pyridostigmine iodide
224	TimTec, LLC	ST007554	Pyridoxine hydrochloride
225	AK Scientific	X7305	Pyrvinium pamoate
226	BLD PHARMATECH LTD.	BD149994	Quinacrine dihydrochloride hydrate
227	AK Scientific	H076	Quinestrol
228	Angene (China)	AG0035K6	Quinidine hydrochloride monohydrate
229	Selleck Chemicals	S1096	Quisinostat (JNJ-26481585) 2HCl
230	Selleck Chemicals	S2693	Resminostat
231	Angene (China)	AG003QL2	Retinoic acid p-hydroxyanilide
232	Selleck Chemicals	S7292	RG2833 (RGFP109)
233	Selleck Chemicals	S7229	RGFP966
234	Selleck Chemicals	S8001	Ricolinostat (ACY-1215)
235	TargetMol	T6006	Romidepsin
236	Selleck Chemicals	S3020	Romidepsin (FK228, Depsipeptide)
237	TimTec, LLC	ST057261	Rotenone
238	TargetMol	T5384	RS504393
239	Stratech	S4948-SEL	Rucaparib
240	Selleck Chemicals	S7595	Santacruzamate A (CAY10683)
241	Stratech	S2811-SEL	Sapanisertib [INK128]
242	MedChem express	HY-10234	Saracatinib (AZD0530)
243	TargetMol	T2255	SB743921 hydrochloride
244	Selleck Chemicals	S8043	Scriptaid
245	Apexbio Technology LLC	B1464	Selinexor
246	Angene (China)	AG001VKM	Silodosin
247	BLD PHARMATECH LTD.	BD151199	Simvastatin
248	AK Scientific	C597	Sisomicin sulfate
249	Selleck Chemicals	S1999	Sodium butyrate
250	Selleck Chemicals	S4125	Sodium Phenylbutyrate
251	Selleck Chemicals	S7593	Splitomicin
252	TimTec, LLC	ST110838	Stattic
253	Angene (China)	AG005C2L	Sulconazole nitrate
254	TimTec, LLC	ST022241	Suprafenacine
255	Selleck Chemicals	S2818	Tacedinaline (CI994)
256	TargetMol	T6253	Talazoparib
257	MedChem express	HY-16106	Talazoparib
258	Selleck Chemicals	S7617	Tasquinimod
259	BLD Pharmatech GmbH	BD152555	Temozolomide
260	AK Scientific	E655	Teniposide
261	AK Scientific	K117	Terconazole
262	Cayman Europe	17427	Thiocolchicine
263	AK Scientific	I584	Thioridazine hydrochloride
264	TargetMol	T2188	Thonzonium bromide
265	TargetMol	T7001	TIC10 angular
266	TargetMol	T0146	Tioconazole
267	Selleck Chemicals	S8502	TMP195
268	Selleck Chemicals	S7324	TMP269
269	Angene (China)	AG0039LU	Topotecan
270	TimTec, LLC	ST110893	Torin2
271	TargetMol	T6301	Tosedostat
272	TargetMol	T8835	Tosufloxacin hydrochloride
273	TimTec, LLC	ST110749	Tozasertib
274	APEX BIO	A3018	Trametinib
275	Selleck Chemicals	S1045	Trichostatin A (TSA)
276	Angene (China)	AG000WIU	Trimethadione
277	Selleck Chemicals	S2239	Tubacin
278	Selleck Chemicals	S8049	Tubastatin A
279	Selleck Chemicals	S2627	Tubastatin A HCl
280	Selleck Chemicals	S8567	Tucidinostat (Chidamide)
281	MedChemExpress Europe	HY-108630	U-73343
282	APEX BIO	A1914	UNC0638
283	Selleck Chemicals	S3944	Valproic acid
284	Selleck Chemicals	S1168	Valproic acid sodium salt (Sodium valproate)
285	TargetMol	T1668	Vinblastine sulfate
286	Labseeker	SC-13258	Vincristine sulfate
287	Angene (China)	AG00HI66	Vinorelbine Tartrate
288	TargetMol	T6019	Volasertib
289	Selleck Chemicals	S1047	Vorinostat (SAHA, MK0683)
290	MedChem express	HY-13917	VS-4781 (PND-1186)
291	Selleck Chemicals	S8495	WT161
292	MedChem express	HY111429	YAP-TAZ-inhibitor-1
293	TargetMol	T2142	Yohimbine hydrochloride
294	TimTec, LLC	ST069364	Zalcitabine

### Sheet: Sheet2
Supplier	CAT No	Compound
Selleck Chemicals	S7555	4SC-202
Selleck Chemicals	S1090	Abexinostat (PCI-24781)
Selleck Chemicals	S8648	ACY-738
Selleck Chemicals	S2244	AR-42
Selleck Chemicals	S1085	Belinostat (PXD101)
Selleck Chemicals	S7689	BG45
ENZO Life Sciences	BML-GR361-0001	BML-281
Selleck Chemicals	S7726	BRD73954
Selleck Chemicals	S7596	CAY10603
Selleck Chemicals	S8464	Citarinostat (ACY-241)
Selleck Chemicals	S1194	CUDC-101
Selleck Chemicals	S2759	CUDC-907 (Fimepinostat)
Selleck Chemicals	S1848	Curcumin
Selleck Chemicals	S1095	Dacinostat (LAQ824)
Selleck Chemicals	S1703	Divalproex Sodium
Selleck Chemicals	S1422	Droxinostat
Selleck Chemicals	S1053	Entinostat (MS-275)
Selleck Chemicals	S2170	Givinostat (ITF2357)
Selleck Chemicals	S7278	HPOB
Selleck Chemicals	S8323	ITSA-1 (ITSA1)
Selleck Chemicals	S7569	LMK-235
Selleck Chemicals	S2779	M-344
Selleck Chemicals	S1484	MC1568
Selleck Chemicals	S1122	Mocetinostat (MGCD0103)
Selleck Chemicals	S7473	Nexturastat A
Tocris Bioscience	2521-10mg	NSC-3852
Sigma	O3139-1MG	Oxamflatin
Selleck Chemicals	S1030	Panobinostat (LBH589)
Selleck Chemicals	S2012	PCI-34051
Selleck Chemicals	S1515	Pracinostat (SB939)
Selleck Chemicals	S1096	Quisinostat (JNJ-26481585) 2HCl
Selleck Chemicals	S2693	Resminostat
Selleck Chemicals	S7292	RG2833 (RGFP109)
Selleck Chemicals	S7229	RGFP966
Selleck Chemicals	S8001	Ricolinostat (ACY-1215)
Selleck Chemicals	S3020	Romidepsin (FK228, Depsipeptide)
Selleck Chemicals	S7595	Santacruzamate A (CAY10683)
Selleck Chemicals	S8043	Scriptaid
Selleck Chemicals	S1999	Sodium butyrate
Selleck Chemicals	S4125	Sodium Phenylbutyrate
Selleck Chemicals	S7593	Splitomicin
Selleck Chemicals	S2818	Tacedinaline (CI994)
Selleck Chemicals	S7617	Tasquinimod
Selleck Chemicals	S8502	TMP195
Selleck Chemicals	S7324	TMP269
Selleck Chemicals	S1045	Trichostatin A (TSA)
Selleck Chemicals	S2239	Tubacin
Selleck Chemicals	S8049	Tubastatin A
Selleck Chemicals	S2627	Tubastatin A HCl
Selleck Chemicals	S8567	Tucidinostat (Chidamide)
Selleck Chemicals	S3944	Valproic acid
Selleck Chemicals	S1168	Valproic acid sodium salt (Sodium valproate)
Selleck Chemicals	S1047	Vorinostat (SAHA, MK0683)
Selleck Chemicals	S8495	WT161
